# The folding, dimerization and allosteric landscapes of the ALS protein SOD1: a comprehensive mutational atlas

**DOI:** 10.64898/2026.07.15.738613

**Authors:** Tomás Quiroga, Laz Ashcroft, Lauren Rice, Defne Boratav, Mariano Martín, Juan Francisco Vázquez-Costa, Bryony A Thompson, Luke McAlary, Benedetta Bolognesi

## Abstract

Mutations in superoxide dismutase 1 (SOD1) can disturb monomer folding and dimerization, ultimately leading to the development of amyotrophic lateral sclerosis (ALS). Genotype-phenotype knowledge of SOD1 monomer folding and dimerization is largely incomplete, impeding our ability to treat and understand SOD1-ALS. To address this issue, we performed multidimensional deep mutational scanning of ∼6,000 SOD1 variants (amino acid substitutions, insertions, deletions), quantifying folded monomer abundance, and measuring wild-type-variant heterodimerization. Importantly, both abundance and heterodimerization capture pathogenicity, with heterodimerization being a slightly better classifier of pathogenic variants. Notably, ∼80% of pathogenic variants and ∼70% of variants of uncertain significance in SOD1 perturb both monomer abundance and heterodimerization, pointing to protein destabilization as a major driver of SOD1-ALS. Orthogonal validation in mammalian cells shows that protein abundance strongly correlates with other disease-relevant phenotypes, including protein aggregation and toxicity. Although monomer abundance and heterodimerization are strongly coupled, residual effects identify variants that perturb the heterodimer beyond their impact on monomer folding. Mapping residual effects uncovers potential allosteric sites that modulate dimer stability independently of monomer folding, revealing mechanistic insights and potential therapeutic entry points to stabilize SOD1 as a dimer. Together, these results demonstrate that multidimensional phenotype variant mapping improves mechanistic understanding of SOD1 variants and clinical variant interpretation, while uncovering structural targets for SOD1-ALS treatment.
