## Supplementary material for "The folding, dimerization and allosteric landscapes of the ALS protein SOD1: a comprehensive mutational atlas": Dataset S1

### Sheet: Cloning
Supplementary Data 1. Mutagenic oligonucleotides
Construct empty vectors
Primer	Sequence (5'-3')	DNA strand	Use	Assay
1	catttccccgaaaagtgcc - ACAGCAGGCTGTACCAGTGCAGGTCC	fwd	amplify SOD1 WT chunks 2-3 to create empty vector for lib1	common
2	ctcacatgttctttcctgcg - AAGCTT - TTGGGCGATCCCAATTACACCACAAG	rev	amplify SOD1 WT chunks 2-3 to create empty vector for lib1	common
3	catttccccgaaaagtgcc - GCTAGC -ATG - GCGACGAAGGCCGTGTG	fwd	amplify SOD1 WT chunk 1 to create empty vector for lib2	common
4	GAGTGAGAT -AAACTCATGAACATGGAATCCATGCAGGCCTTC	rev	amplify SOD1 WT chunk 1 to create empty vector for lib2	common
5	CATGAGTTT - ATCTCACTCTCAGGAGACCATTGCATCATTG	fwd	amplify SOD1 WT chunk 3 to create empty vector for lib2	common
6	ctcacatgttctttcctgcg - AAGCTT - TTGGGCGATCCCAATTACACCAC	rev	amplify SOD1 WT chunk 3 to create empty vector for lib2	common
7	catttccccgaaaagtgcc - GCTAGC -ATG - GCGACGAAGGCCGTGTG	fwd	amplify SOD1 WT chunks 1-2 to create empty vector for lib3	common
8	ctcacatgttctttcctgcg -TTCAATAGACACATCGGCCACACCATCTTTGTC	rev	amplify SOD1 WT chunks 1-2 to create empty vector for lib3	common
Linearize empty vectors
9	ACAGCAGGCTGTACCAGTGCAGG	fwd	linearize empty vector for lib1	common
10	CAT -GCTAGC -ggcacttttcggggaaatgtgcg	rev	linearize empty vector for lib1	common
11	ATCTCACTCTCAGGAGACCATTGCAT	fwd	linearize empty vector for lib2	common
12	AAACTCATGAACATGGAATCCATGCAGG	rev	linearize empty vector for lib2	common
13	AAGCTT - cgcaggaaagaacatgtgagcaaaagg	fwd	linearize empty vector for lib3	common
14	TTCAATAGACACATCGGCCACACCATC	rev	linearize empty vector for lib3	common
Amplify SOD1 libraries
15	ccgaaaagtgcc - GCTAGC - ATG	fwd	amplify lib1 and add constant regions for empty vector	common
16	GCACTGGTACAGCCTGCTGT	rev	amplify lib1 and add constant regions for empty vector	common
17	GGATTCCATGTTCATGAGTTT	fwd	amplify lib2 and add constant regions for empty vector	common
18	TGGTCTCCTGAGAGTGAGAT	rev	amplify lib2 and add constant regions for empty vector	common
19	GGCCGATGTGTCTATTGAA	fwd	amplify lib3 and add constant regions for empty vector	common
20	gttctttcctgcg- AAGCTT	rev	amplify lib3 and add constant regions for empty vector	common
Amplify recoded SOD1 WT
21	ATGGCCACCAAAGCGGTCTGCGTATTAAAAGGAGATGGTCCGGTCCAGGGAATAATAAATTTTGAGCAAAAAGAGTCTAATGGCCCCGTTAAAGTATGGGGTTCTATAAAAGGTCTAACAGAAGGGTTACACGGTTTTCACGTACACGAATTCGGCGACAATACTGCCGGGTGCACGAGCGCTGGCCCGCACTTTAACCCTCTCTCACGGAAACATGGGGGGCCAAAGGATGAGGAGCGGCATGTAGGTGACCTGGGAAACGTCACTGCAGATAAGGACGGCGTAGCTGACGTATCGATCGAGGATTCTGTGATTTCGTTGTCCGGCGATCACTGTATAATAGGCCGCACTTTAGTAGTCCACGAAAAAGCTGACGATCTAGGTAAAGGGGGAAATGAG…		recoded SOD1 WT sequence	bPCA
22	CACAGGATCC-ATGGCCACCAAAGCGGTCTGCG	fwd	amplify recoded SOD1 WT	bPCA
23	ACACactagt-TTACTGGGCGATACCAATGACACCACAC	rev	amplify recoded SOD1 WT	bPCA

### Sheet: Frameshifted
Primer	Sequence (5'-3')	DNA strand	Use	Assay
24	CCCTACACGACGCTCTTCCGATCT TGCTCTAGAATGGCTAGCATG	fwd	SOD1 Library1 preparation, PCR1. Frame-shifted primer with homology to Illumina sequencing primer	common
25	CCCTACACGACGCTCTTCCGATCTNTGCTCTAGAATGGCTAGCATG	fwd	SOD1 Library1 preparation, PCR1. Frame-shifted primer with homology to Illumina sequencing primer	common
26	CCCTACACGACGCTCTTCCGATCTVNTGCTCTAGAATGGCTAGCATG	fwd	SOD1 Library1 preparation, PCR1. Frame-shifted primer with homology to Illumina sequencing primer	common
27	CCCTACACGACGCTCTTCCGATCTNNNTGCTCTAGAATGGCTAGCATG	fwd	SOD1 Library1 preparation, PCR1. Frame-shifted primer with homology to Illumina sequencing primer	common
28	CCCTACACGACGCTCTTCCGATCTNNNATGCTCTAGAATGGCTAGCATG	fwd	SOD1 Library1 preparation, PCR1. Frame-shifted primer with homology to Illumina sequencing primer	common
29	CCCTACACGACGCTCTTCCGATCTVMNVATGCTCTAGAATGGCTAGCATG	fwd	SOD1 Library1 preparation, PCR1. Frame-shifted primer with homology to Illumina sequencing primer	common
30	CCCTACACGACGCTCTTCCGATCTVMAVRATGCTCTAGAATGGCTAGCATG	fwd	SOD1 Library1 preparation, PCR1. Frame-shifted primer with homology to Illumina sequencing primer	common
31	TTCAGACGTGTGCTCTTCCGATCT GCACTGGTACAGCCTGCTGT	rev	SOD1 Library1 preparation, PCR1. Frame-shifted primer with homology to Illumina sequencing primer	common
32	TTCAGACGTGTGCTCTTCCGATCT NGCACTGGTACAGCCTGCTGT	rev	SOD1 Library1 preparation, PCR1. Frame-shifted primer with homology to Illumina sequencing primer	common
33	TTCAGACGTGTGCTCTTCCGATCT NNGCACTGGTACAGCCTGCTGT	rev	SOD1 Library1 preparation, PCR1. Frame-shifted primer with homology to Illumina sequencing primer	common
34	TTCAGACGTGTGCTCTTCCGATCT NNNGCACTGGTACAGCCTGCTGT	rev	SOD1 Library1 preparation, PCR1. Frame-shifted primer with homology to Illumina sequencing primer	common
35	TTCAGACGTGTGCTCTTCCGATCT HNNDGCACTGGTACAGCCTGCTGT	rev	SOD1 Library1 preparation, PCR1. Frame-shifted primer with homology to Illumina sequencing primer	common
36	TTCAGACGTGTGCTCTTCCGATCT HWTDDGCACTGGTACAGCCTGCTGT	rev	SOD1 Library1 preparation, PCR1. Frame-shifted primer with homology to Illumina sequencing primer	common
37	TTCAGACGTGTGCTCTTCCGATCT HWNTDWNGCACTGGTACAGCCTGCTGT	rev	SOD1 Library1 preparation, PCR1. Frame-shifted primer with homology to Illumina sequencing primer	common
38	CCCTACACGACGCTCTTCCGATCTCCTGCATGGATTCCATGTTCATGAGTTT	fwd	SOD1 Library2 preparation, PCR1. Frame-shifted primer with homology to Illumina sequencing primer	common
39	CCCTACACGACGCTCTTCCGATCTNCCTGCATGGATTCCATGTTCATGAGTTT	fwd	SOD1 Library2 preparation, PCR1. Frame-shifted primer with homology to Illumina sequencing primer	common
40	CCCTACACGACGCTCTTCCGATCTNNCCTGCATGGATTCCATGTTCATGAGTTT	fwd	SOD1 Library2 preparation, PCR1. Frame-shifted primer with homology to Illumina sequencing primer	common
41	CCCTACACGACGCTCTTCCGATCTDDNCCTGCATGGATTCCATGTTCATGAGTTT	fwd	SOD1 Library2 preparation, PCR1. Frame-shifted primer with homology to Illumina sequencing primer	common
42	CCCTACACGACGCTCTTCCGATCTNDRNCCTGCATGGATTCCATGTTCATGAGTTT	fwd	SOD1 Library2 preparation, PCR1. Frame-shifted primer with homology to Illumina sequencing primer	common
43	CCCTACACGACGCTCTTCCGATCTDDDDDCCTGCATGGATTCCATGTTCATGAGTTT	fwd	SOD1 Library2 preparation, PCR1. Frame-shifted primer with homology to Illumina sequencing primer	common
44	CCCTACACGACGCTCTTCCGATCTDNDAADCCTGCATGGATTCCATGTTCATGAGTTT	fwd	SOD1 Library2 preparation, PCR1. Frame-shifted primer with homology to Illumina sequencing primer	common
45	TTCAGACGTGTGCTCTTCCGATCTTGATGCAATGGTCTCCTGAGAGTGAGAT	rev	SOD1 Library2 preparation, PCR1. Frame-shifted primer with homology to Illumina sequencing primer	common
46	TTCAGACGTGTGCTCTTCCGATCTNTGATGCAATGGTCTCCTGAGAGTGAGAT	rev	SOD1 Library2 preparation, PCR1. Frame-shifted primer with homology to Illumina sequencing primer	common
47	TTCAGACGTGTGCTCTTCCGATCTNNTGATGCAATGGTCTCCTGAGAGTGAGAT	rev	SOD1 Library2 preparation, PCR1. Frame-shifted primer with homology to Illumina sequencing primer	common
48	TTCAGACGTGTGCTCTTCCGATCTVMNTGATGCAATGGTCTCCTGAGAGTGAGAT	rev	SOD1 Library2 preparation, PCR1. Frame-shifted primer with homology to Illumina sequencing primer	common
49	TTCAGACGTGTGCTCTTCCGATCTNNNCTGATGCAATGGTCTCCTGAGAGTGAGAT	rev	SOD1 Library2 preparation, PCR1. Frame-shifted primer with homology to Illumina sequencing primer	common
50	TTCAGACGTGTGCTCTTCCGATCTVNNVCTGATGCAATGGTCTCCTGAGAGTGAGAT	rev	SOD1 Library2 preparation, PCR1. Frame-shifted primer with homology to Illumina sequencing primer	common
51	TTCAGACGTGTGCTCTTCCGATCTVMCNMMTGATGCAATGGTCTCCTGAGAGTGAGAT	rev	SOD1 Library2 preparation, PCR1. Frame-shifted primer with homology to Illumina sequencing primer	common
52	CCC TAC ACG ACG CTC TTC CGA TCT CAAAGATGGTGTGGCCGATGTGTCTATTGAA	fwd	SOD1 Library3 preparation, PCR1. Frame-shifted primer with homology to Illumina sequencing primer	common
53	CCC TAC ACG ACG CTC TTC CGA TCT NCAAAGATGGTGTGGCCGATGTGTCTATTGAA	fwd	SOD1 Library3 preparation, PCR1. Frame-shifted primer with homology to Illumina sequencing primer	common
54	CCC TAC ACG ACG CTC TTC CGA TCT NNCAAAGATGGTGTGGCCGATGTGTCTATTGAA	fwd	SOD1 Library3 preparation, PCR1. Frame-shifted primer with homology to Illumina sequencing primer	common
55	CCC TAC ACG ACG CTC TTC CGA TCT NKNCAAAGATGGTGTGGCCGATGTGTCTATTGAA	fwd	SOD1 Library3 preparation, PCR1. Frame-shifted primer with homology to Illumina sequencing primer	common
56	CCC TAC ACG ACG CTC TTC CGA TCT DNKKCAAAGATGGTGTGGCCGATGTGTCTATTGAA	fwd	SOD1 Library3 preparation, PCR1. Frame-shifted primer with homology to Illumina sequencing primer	common
57	CCC TAC ACG ACG CTC TTC CGA TCT DKBKBCAAAGATGGTGTGGCCGATGTGTCTATTGAA	fwd	SOD1 Library3 preparation, PCR1. Frame-shifted primer with homology to Illumina sequencing primer	common
58	CCC TAC ACG ACG CTC TTC CGA TCT DNKBTTCAAAGATGGTGTGGCCGATGTGTCTATTGAA	fwd	SOD1 Library3 preparation, PCR1. Frame-shifted primer with homology to Illumina sequencing primer	common
59	TTC AGA CGT GTG CTC TTC CGA TCT CACCAGACCCGCCACCGCCAAGCTT	rev	SOD1 Library3 preparation, PCR1. Frame-shifted primer with homology to Illumina sequencing primer	common
60	TTC AGA CGT GTG CTC TTC CGA TCT NCACCAGACCCGCCACCGCCAAGCTT	rev	SOD1 Library3 preparation, PCR1. Frame-shifted primer with homology to Illumina sequencing primer	common
61	TTC AGA CGT GTG CTC TTC CGA TCT NNCACCAGACCCGCCACCGCCAAGCTT	rev	SOD1 Library3 preparation, PCR1. Frame-shifted primer with homology to Illumina sequencing primer	common
62	TTC AGA CGT GTG CTC TTC CGA TCT DNDCACCAGACCCGCCACCGCCAAGCTT	rev	SOD1 Library3 preparation, PCR1. Frame-shifted primer with homology to Illumina sequencing primer	common
63	TTC AGA CGT GTG CTC TTC CGA TCT NNNKCACCAGACCCGCCACCGCCAAGCTT	rev	SOD1 Library3 preparation, PCR1. Frame-shifted primer with homology to Illumina sequencing primer	common
64	TTC AGA CGT GTG CTC TTC CGA TCT NKDKKCACCAGACCCGCCACCGCCAAGCTT	rev	SOD1 Library3 preparation, PCR1. Frame-shifted primer with homology to Illumina sequencing primer	common
65	TTC AGA CGT GTG CTC TTC CGA TCT DKKDKKCACCAGACCCGCCACCGCCAAGCTT	rev	SOD1 Library3 preparation, PCR1. Frame-shifted primer with homology to Illumina sequencing primer	common
66	TTC AGA CGT GTG CTC TTC CGA TCT DNKDDTTCACCAGACCCGCCACCGCCAAGCTT	rev	SOD1 Library3 preparation, PCR1. Frame-shifted primer with homology to Illumina sequencing primer	common
67	AAT GAT ACG GCG ACC ACC GAG ATC TAC AC cgttaatg ACA CTC TTT CCC TAC ACG ACG CTC TTC	fwd	SOD1 Library1 preparation, PCR2. Illumina sequencing primer	aPCA
68	AAT GAT ACG GCG ACC ACC GAG ATC TAC AC atgactgc ACA CTC TTT CCC TAC ACG ACG CTC TTC	fwd	SOD1 Library1 preparation, PCR2. Illumina sequencing primer	aPCA
69	AAT GAT ACG GCG ACC ACC GAG ATC TAC AC ccatacct ACA CTC TTT CCC TAC ACG ACG CTC TTC	fwd	SOD1 Library1 preparation, PCR2. Illumina sequencing primer	aPCA
70	AAT GAT ACG GCG ACC ACC GAG ATC TAC AC tgctaacg ACA CTC TTT CCC TAC ACG ACG CTC TTC	fwd	SOD1 Library1 preparation, PCR2. Illumina sequencing primer	aPCA
71	AAT GAT ACG GCG ACC ACC GAG ATC TAC AC gaccagct ACA CTC TTT CCC TAC ACG ACG CTC TTC	fwd	SOD1 Library1 preparation, PCR2. Illumina sequencing primer	aPCA
72	AAT GAT ACG GCG ACC ACC GAG ATC TAC AC ccatatag ACA CTC TTT CCC TAC ACG ACG CTC TTC	fwd	SOD1 Library1 preparation, PCR2. Illumina sequencing primer	aPCA
73	CAA GCA GAA GAC GGC ATA CGA GAT cgttgcgg GTG ACT GGA GTT CAG ACG TGT GCT CTT C	rev	SOD1 Library1 preparation, PCR2. Illumina sequencing primer	aPCA
74	CAA GCA GAA GAC GGC ATA CGA GAT aggttatg GTG ACT GGA GTT CAG ACG TGT GCT CTT C	rev	SOD1 Library1 preparation, PCR2. Illumina sequencing primer	aPCA
75	CAA GCA GAA GAC GGC ATA CGA GAT ccatctta GTG ACT GGA GTT CAG ACG TGT GCT CTT C	rev	SOD1 Library1 preparation, PCR2. Illumina sequencing primer	aPCA
76	CAA GCA GAA GAC GGC ATA CGA GAT tggaaggt GTG ACT GGA GTT CAG ACG TGT GCT CTT C	rev	SOD1 Library1 preparation, PCR2. Illumina sequencing primer	aPCA
77	CAA GCA GAA GAC GGC ATA CGA GAT gcaactaa GTG ACT GGA GTT CAG ACG TGT GCT CTT C	rev	SOD1 Library1 preparation, PCR2. Illumina sequencing primer	aPCA
78	CAA GCA GAA GAC GGC ATA CGA GAT ccgatcct GTG ACT GGA GTT CAG ACG TGT GCT CTT C	rev	SOD1 Library1 preparation, PCR2. Illumina sequencing primer	aPCA
79	AAT GAT ACG GCG ACC ACC GAG ATC TAC AC attgatta ACA CTC TTT CCC TAC ACG ACG CTC TTC	fwd	SOD1 Library2 preparation, PCR2. Illumina sequencing primer	aPCA
80	AAT GAT ACG GCG ACC ACC GAG ATC TAC AC ggccgttc ACA CTC TTT CCC TAC ACG ACG CTC TTC	fwd	SOD1 Library2 preparation, PCR2. Illumina sequencing primer	aPCA
81	AAT GAT ACG GCG ACC ACC GAG ATC TAC AC agaactct ACA CTC TTT CCC TAC ACG ACG CTC TTC	fwd	SOD1 Library2 preparation, PCR2. Illumina sequencing primer	aPCA
82	AAT GAT ACG GCG ACC ACC GAG ATC TAC AC ctctactt ACA CTC TTT CCC TAC ACG ACG CTC TTC	fwd	SOD1 Library2 preparation, PCR2. Illumina sequencing primer	aPCA
83	AAT GAT ACG GCG ACC ACC GAG ATC TAC AC acgctgca ACA CTC TTT CCC TAC ACG ACG CTC TTC	fwd	SOD1 Library2 preparation, PCR2. Illumina sequencing primer	aPCA
84	AAT GAT ACG GCG ACC ACC GAG ATC TAC AC tattaacc ACA CTC TTT CCC TAC ACG ACG CTC TTC	fwd	SOD1 Library2 preparation, PCR2. Illumina sequencing primer	aPCA
85	CAA GCA GAA GAC GGC ATA CGA GAT attgcatt GTG ACT GGA GTT CAG ACG TGT GCT CTT C	rev	SOD1 Library2 preparation, PCR2. Illumina sequencing primer	aPCA
86	CAA GCA GAA GAC GGC ATA CGA GAT gtaattat GTG ACT GGA GTT CAG ACG TGT GCT CTT C	rev	SOD1 Library2 preparation, PCR2. Illumina sequencing primer	aPCA
87	CAA GCA GAA GAC GGC ATA CGA GAT accaaccg GTG ACT GGA GTT CAG ACG TGT GCT CTT C	rev	SOD1 Library2 preparation, PCR2. Illumina sequencing primer	aPCA
88	CAA GCA GAA GAC GGC ATA CGA GAT ctatcaag GTG ACT GGA GTT CAG ACG TGT GCT CTT C	rev	SOD1 Library2 preparation, PCR2. Illumina sequencing primer	aPCA
89	CAA GCA GAA GAC GGC ATA CGA GAT aagaagac GTG ACT GGA GTT CAG ACG TGT GCT CTT C	rev	SOD1 Library2 preparation, PCR2. Illumina sequencing primer	aPCA
90	CAA GCA GAA GAC GGC ATA CGA GAT tagttagg GTG ACT GGA GTT CAG ACG TGT GCT CTT C	rev	SOD1 Library2 preparation, PCR2. Illumina sequencing primer	aPCA
91	AAT GAT ACG GCG ACC ACC GAG ATC TAC AC ctctactt ACA CTC TTT CCC TAC ACG ACG CTC TTC	fwd	SOD1 Library3 preparation, PCR2. Illumina sequencing primer	aPCA
92	AAT GAT ACG GCG ACC ACC GAG ATC TAC AC gccaggtt ACA CTC TTT CCC TAC ACG ACG CTC TTC	fwd	SOD1 Library3 preparation, PCR2. Illumina sequencing primer	aPCA
93	AAT GAT ACG GCG ACC ACC GAG ATC TAC AC aacgccat ACA CTC TTT CCC TAC ACG ACG CTC TTC	fwd	SOD1 Library3 preparation, PCR2. Illumina sequencing primer	aPCA
94	AAT GAT ACG GCG ACC ACC GAG ATC TAC AC gtatacca ACA CTC TTT CCC TAC ACG ACG CTC TTC	fwd	SOD1 Library3 preparation, PCR2. Illumina sequencing primer	aPCA
95	AAT GAT ACG GCG ACC ACC GAG ATC TAC AC gctaagac ACA CTC TTT CCC TAC ACG ACG CTC TTC	fwd	SOD1 Library3 preparation, PCR2. Illumina sequencing primer	aPCA
96	AAT GAT ACG GCG ACC ACC GAG ATC TAC AC agaactct ACA CTC TTT CCC TAC ACG ACG CTC TTC	fwd	SOD1 Library3 preparation, PCR2. Illumina sequencing primer	aPCA
97	CAA GCA GAA GAC GGC ATA CGA GAT ctatcaag GTG ACT GGA GTT CAG ACG TGT GCT CTT C	rev	SOD1 Library3 preparation, PCR2. Illumina sequencing primer	aPCA
98	CAA GCA GAA GAC GGC ATA CGA GAT gctggtca GTG ACT GGA GTT CAG ACG TGT GCT CTT C	rev	SOD1 Library3 preparation, PCR2. Illumina sequencing primer	aPCA
99	CAA GCA GAA GAC GGC ATA CGA GAT aacctcag GTG ACT GGA GTT CAG ACG TGT GCT CTT C	rev	SOD1 Library3 preparation, PCR2. Illumina sequencing primer	aPCA
100	CAA GCA GAA GAC GGC ATA CGA GAT gttcaggc GTG ACT GGA GTT CAG ACG TGT GCT CTT C	rev	SOD1 Library3 preparation, PCR2. Illumina sequencing primer	aPCA
101	CAA GCA GAA GAC GGC ATA CGA GAT ggtagttg GTG ACT GGA GTT CAG ACG TGT GCT CTT C	rev	SOD1 Library3 preparation, PCR2. Illumina sequencing primer	aPCA
102	CAA GCA GAA GAC GGC ATA CGA GAT accaaccg GTG ACT GGA GTT CAG ACG TGT GCT CTT C	rev	SOD1 Library3 preparation, PCR2. Illumina sequencing primer	aPCA
103	AAT GAT ACG GCG ACC ACC GAG ATC TAC AC cgcatcat ACA CTC TTT CCC TAC ACG ACG CTC TTC	fwd	SOD1 Library1 preparation, PCR2. Illumina sequencing primer	bPCA
104	AAT GAT ACG GCG ACC ACC GAG ATC TAC AC tattaacc ACA CTC TTT CCC TAC ACG ACG CTC TTC	fwd	SOD1 Library1 preparation, PCR2. Illumina sequencing primer	bPCA
105	AAT GAT ACG GCG ACC ACC GAG ATC TAC AC attatcga ACA CTC TTT CCC TAC ACG ACG CTC TTC	fwd	SOD1 Library1 preparation, PCR2. Illumina sequencing primer	bPCA
106	AAT GAT ACG GCG ACC ACC GAG ATC TAC AC aacctgcc ACA CTC TTT CCC TAC ACG ACG CTC TTC	fwd	SOD1 Library1 preparation, PCR2. Illumina sequencing primer	bPCA
107	AAT GAT ACG GCG ACC ACC GAG ATC TAC AC ttgcgcgc ACA CTC TTT CCC TAC ACG ACG CTC TTC	fwd	SOD1 Library1 preparation, PCR2. Illumina sequencing primer	bPCA
108	AAT GAT ACG GCG ACC ACC GAG ATC TAC AC tggccgag ACA CTC TTT CCC TAC ACG ACG CTC TTC	fwd	SOD1 Library1 preparation, PCR2. Illumina sequencing primer	bPCA
109	CAA GCA GAA GAC GGC ATA CGA GAT cgcaacgg GTG ACT GGA GTT CAG ACG TGT GCT CTT C	rev	SOD1 Library1 preparation, PCR2. Illumina sequencing primer	bPCA
110	CAA GCA GAA GAC GGC ATA CGA GAT tagttagg GTG ACT GGA GTT CAG ACG TGT GCT CTT C	rev	SOD1 Library1 preparation, PCR2. Illumina sequencing primer	bPCA
111	CAA GCA GAA GAC GGC ATA CGA GAT atgcttag GTG ACT GGA GTT CAG ACG TGT GCT CTT C	rev	SOD1 Library1 preparation, PCR2. Illumina sequencing primer	bPCA
112	CAA GCA GAA GAC GGC ATA CGA GAT aaccgaac GTG ACT GGA GTT CAG ACG TGT GCT CTT C	rev	SOD1 Library1 preparation, PCR2. Illumina sequencing primer	bPCA
113	CAA GCA GAA GAC GGC ATA CGA GAT ttggagct GTG ACT GGA GTT CAG ACG TGT GCT CTT C	rev	SOD1 Library1 preparation, PCR2. Illumina sequencing primer	bPCA
114	CAA GCA GAA GAC GGC ATA CGA GAT tggcgtta GTG ACT GGA GTT CAG ACG TGT GCT CTT C	rev	SOD1 Library1 preparation, PCR2. Illumina sequencing primer	bPCA
115	AAT GAT ACG GCG ACC ACC GAG ATC TAC AC ggttcagc ACA CTC TTT CCC TAC ACG ACG CTC TTC	fwd	SOD1 Library2 preparation, PCR2. Illumina sequencing primer	bPCA
116	AAT GAT ACG GCG ACC ACC GAG ATC TAC AC ggaattgg ACA CTC TTT CCC TAC ACG ACG CTC TTC	fwd	SOD1 Library2 preparation, PCR2. Illumina sequencing primer	bPCA
117	AAT GAT ACG GCG ACC ACC GAG ATC TAC AC gaccagct ACA CTC TTT CCC TAC ACG ACG CTC TTC	fwd	SOD1 Library2 preparation, PCR2. Illumina sequencing primer	bPCA
118	AAT GAT ACG GCG ACC ACC GAG ATC TAC AC gtcatcta ACA CTC TTT CCC TAC ACG ACG CTC TTC	fwd	SOD1 Library2 preparation, PCR2. Illumina sequencing primer	bPCA
119	AAT GAT ACG GCG ACC ACC GAG ATC TAC AC caagacga ACA CTC TTT CCC TAC ACG ACG CTC TTC	fwd	SOD1 Library2 preparation, PCR2. Illumina sequencing primer	bPCA
120	AAT GAT ACG GCG ACC ACC GAG ATC TAC AC agtctgga ACA CTC TTT CCC TAC ACG ACG CTC TTC	fwd	SOD1 Library2 preparation, PCR2. Illumina sequencing primer	bPCA
121	CAA GCA GAA GAC GGC ATA CGA GAT gttaagtt GTG ACT GGA GTT CAG ACG TGT GCT CTT C	rev	SOD1 Library2 preparation, PCR2. Illumina sequencing primer	bPCA
122	CAA GCA GAA GAC GGC ATA CGA GAT ggttagtc GTG ACT GGA GTT CAG ACG TGT GCT CTT C	rev	SOD1 Library2 preparation, PCR2. Illumina sequencing primer	bPCA
123	CAA GCA GAA GAC GGC ATA CGA GAT gcaactaa GTG ACT GGA GTT CAG ACG TGT GCT CTT C	rev	SOD1 Library2 preparation, PCR2. Illumina sequencing primer	bPCA
124	CAA GCA GAA GAC GGC ATA CGA GAT gttctacg GTG ACT GGA GTT CAG ACG TGT GCT CTT C	rev	SOD1 Library2 preparation, PCR2. Illumina sequencing primer	bPCA
125	CAA GCA GAA GAC GGC ATA CGA GAT cagcaact GTG ACT GGA GTT CAG ACG TGT GCT CTT C	rev	SOD1 Library2 preparation, PCR2. Illumina sequencing primer	bPCA
126	CAA GCA GAA GAC GGC ATA CGA GAT agaaccgg GTG ACT GGA GTT CAG ACG TGT GCT CTT C	rev	SOD1 Library2 preparation, PCR2. Illumina sequencing primer	bPCA
127	AAT GAT ACG GCG ACC ACC GAG ATC TAC AC ccatacct ACA CTC TTT CCC TAC ACG ACG CTC TTC	fwd	SOD1 Library3 preparation, PCR2. Illumina sequencing primer	bPCA
128	AAT GAT ACG GCG ACC ACC GAG ATC TAC AC gcattggt ACA CTC TTT CCC TAC ACG ACG CTC TTC	fwd	SOD1 Library3 preparation, PCR2. Illumina sequencing primer	bPCA
129	AAT GAT ACG GCG ACC ACC GAG ATC TAC AC tgatctca ACA CTC TTT CCC TAC ACG ACG CTC TTC	fwd	SOD1 Library3 preparation, PCR2. Illumina sequencing primer	bPCA
130	AAT GAT ACG GCG ACC ACC GAG ATC TAC AC aacgccat ACA CTC TTT CCC TAC ACG ACG CTC TTC	fwd	SOD1 Library3 preparation, PCR2. Illumina sequencing primer	bPCA
131	AAT GAT ACG GCG ACC ACC GAG ATC TAC AC cctcggaa ACA CTC TTT CCC TAC ACG ACG CTC TTC	fwd	SOD1 Library3 preparation, PCR2. Illumina sequencing primer	bPCA
132	AAT GAT ACG GCG ACC ACC GAG ATC TAC AC attacgaa ACA CTC TTT CCC TAC ACG ACG CTC TTC	fwd	SOD1 Library3 preparation, PCR2. Illumina sequencing primer	bPCA
133	CAA GCA GAA GAC GGC ATA CGA GAT ccatctta GTG ACT GGA GTT CAG ACG TGT GCT CTT C	rev	SOD1 Library3 preparation, PCR2. Illumina sequencing primer	bPCA
134	CAA GCA GAA GAC GGC ATA CGA GAT gcgttagc GTG ACT GGA GTT CAG ACG TGT GCT CTT C	rev	SOD1 Library3 preparation, PCR2. Illumina sequencing primer	bPCA
135	CAA GCA GAA GAC GGC ATA CGA GAT tgagtcct GTG ACT GGA GTT CAG ACG TGT GCT CTT C	rev	SOD1 Library3 preparation, PCR2. Illumina sequencing primer	bPCA
136	CAA GCA GAA GAC GGC ATA CGA GAT aacctcag GTG ACT GGA GTT CAG ACG TGT GCT CTT C	rev	SOD1 Library3 preparation, PCR2. Illumina sequencing primer	bPCA
137	CAA GCA GAA GAC GGC ATA CGA GAT cctgccaa GTG ACT GGA GTT CAG ACG TGT GCT CTT C	rev	SOD1 Library3 preparation, PCR2. Illumina sequencing primer	bPCA
138	CAA GCA GAA GAC GGC ATA CGA GAT atcggttc GTG ACT GGA GTT CAG ACG TGT GCT CTT C	rev	SOD1 Library3 preparation, PCR2. Illumina sequencing primer	bPCA
139	GCCTACATACCTCGCTCTGC	fwd	Library quantification by qPCR	common
140	CAACCCGGTAAGACACGACT	rev	Library quantification by qPCR	common

### Sheet: Mutagenesis
Primer	Sequence (5'-3')	DNA strand	Use	Assay
141	gcATTAAAaGACTGACTGAAGGCCTGCATGG	fwd	Primer for mutagensis. SOD1 G37R	common
142	agtcagtctTTTAATGCTTCCCCACACCTTC	rev	Primer for mutagensis. SOD1 G37R	common
143	tggattccgTGTTCATGAGTTTGGAGATAATACAGC	fwd	Primer for mutagensis. SOD1 H46R	common
144	CATGAACAcGGAATCCATGCAGGCCTTCAG	rev	Primer for mutagensis. SOD1 H46R	common
145	gactgctgcCAAAGATGGTGTGGCCGATGTG	fwd	Primer for mutagensis. SOD1 D90A	common
146	catctttggCAGCAGTCACATTGCCC	rev	Primer for mutagensis. SOD1 D90A	common
147	gtctattggAGATTCTGTGATCTCACTCTCAG	fwd	Primer for mutagensis. SOD1 E100G	common
148	cagaatctcCAATAGACACATCGGCCACACCA	rev	Primer for mutagensis. SOD1 E100G	common
149	caaagatgcGTGGCCGATGTGTCTATTGAAG	fwd	Primer for mutagensis. SOD1 G93A	common
150	cggccacagCATCTTTGTCAGCAGTCACATTG	rev	Primer for mutagensis. SOD1 G93A	common
151	ttgtggtggAATTGGGATCGCCCAATAAAAG	fwd	Primer for mutagensis. SOD1 V148G	common
152	tcccaattcCACCACAAGCCAAACGACTTCCA	rev	Primer for mutagensis. SOD1 V148G	common
153	gagacttgcGCAATGTGACTGCTGACAAAGA	fwd	Primer for mutagensis. SOD1 G85R	common
154	CACATTGCgCAAGTCTCCAACATGCCTCTCT	rev	Primer for mutagensis. SOD1 G85R	common
155	ttgcatcacTGGCCGCACACTGGTGGTCCATG	fwd	Primer for mutagensis. SOD1 I113T	common
156	TGCGGCCAgTGATGCAATGGTCTCCTGAGAG	rev	Primer for mutagensis. SOD1 I113T	common
157	ttcatgagcgtggagataatacagcaggctg	fwd	Primer for mutagensis. SOD1 F50R	common
158	tatctccacgctcatgaacatggaatccatg	rev	Primer for mutagensis. SOD1 F50R	common
159	agtttggatttaatacagcaggctgtaccag	fwd	Primer for mutagensis. SOD1 D52F	common
160	ctgtattaaatccaaactcatgaacatggaa	rev	Primer for mutagensis. SOD1 D52F	common
161	ccagtgcactacctcactttaatcctctatcCAGAAAAC	fwd	Primer for mutagensis. SOD1 G61L	common
162	aagtgaggtagtgcactggtacagcctgctgta	rev	Primer for mutagensis. SOD1 G61L	common
163	ctgtgatcccactctcaggagaccattg	fwd	Primer for mutagensis. SOD1 S105P	common
164	Ctgagagtgggatcacagaatcttcaata	rev	Primer for mutagensis. SOD1 S105P	common
165	cactggtgcagcatgaaaaagcagatgactt	fwd	Primer for mutagensis. SOD1 V119Q	common
166	ttttcatgctgcaccagtgtgcggccaatg	rev	Primer for mutagensis. SOD1 V119Q	common
167	gcatgttgaagacttgggcaatgtga	fwd	Primer for mutagensis. SOD1 G82E	common
168	ccaagtcttcaacatgcctctcttca	rev	Primer for mutagensis. SOD1 G82E	common
169	catcattgcccgcacactggtggTCCATG	fwd	Primer for mutagensis. SOD1 G114A	common
170	gtgtgcgggcaatgatgcaatggtctcctg	rev	Primer for mutagensis. SOD1 G114A	common
