## Supplementary material for "The folding, dimerization and allosteric landscapes of the ALS protein SOD1: a comprehensive mutational atlas": Dataset S3

### Sheet: Sheet1
Supplementary Data 3. 475 nm (AcGFP) laser transmission value or range
Variant	Laser transmission range (%)
FL1	0.1–0.15
FL4	0.08–0.15
FL8	0.07–0.1
AcGFP	0.04–0.1
AcGFP + mCh	0.14–0.2
Untransfected	0.1–0.5
WT	0.2–0.3
A4G	0.7
A4V	1.4–1.5
C6G	0.3–0.5
I17G	0.15–0.2
K30F	0.7–1.0
G37R	0.9–1.0
L38E	0.3–0.6
H46R	0.5–0.8
H48Q	0.5
H48T	0.35
N53L	0.2
H63V	0.35
N65F	0.5–0.6
R79I	0.5–0.7
D90A	0.4–0.7
D90G	0.25
G93A	0.7–0.9
G93D	0.7–1.3
V97Q	0.8
S98D	0.2
E100G	0.7
I112T	0.45–0.6
A140G	0.7–0.8
C146R	0.6
V148G	0.6–0.7
