## Supplementary material for "The folding, dimerization and allosteric landscapes of the ALS protein SOD1: a comprehensive mutational atlas": Dataset S4

### Sheet: Sheet1
Supplementary Data 4. Individual FLIM measurements
		A4G	A4V	C6G	I17G	K30F	G37R	L38E	H46R	H48Q	H48T	N53L	H63V	N65F	R79I	D90A	D90G	G93A	G93D	V97Q	S98D	E100G	I112T	A140G	C146R	V148G	WT	FL1	FL4	FL8	AcGFP	AcGFPmCh
median	replicate 1	2.06924	2.11225	2.16414	2.07061	1.92963	2.08997	2.17855	1.95849	1.99206	1.9219	1.75995	1.86228	2.05977	2.05471	1.96603	1.77924	2.16571	2.15384	2.17543	1.78436	2.11575	2.15716	2.03033	2.05033	2.1615	1.8093	1.58339	1.70718	1.77852	2.47019	2.31992
median	replicate 2	2.06287	2.10748	2.13567	2.17982	1.92813	2.13526	2.20548	2.08223	2.03411	1.89225	1.76686	1.87454	2.03879	2.09326	1.95468	1.8017	2.18282	2.21403	2.17016	1.76834	2.14128	2.19035	2.03586	2.16033	2.16455	1.74761	1.84806	1.90833	1.97839	2.4477	2.31574
median	replicate 3	2.06113	2.26651	2.15958	2.21928	1.92995	2.09573	2.26163	2.03488	2.13145	1.92037	1.74692	1.90376	2.04657	2.0331	2.24801	1.81349	2.30968	2.16027	2.19574	1.83932	2.2923	2.21619	2.02028	2.0561	2.243	1.82224	1.97734	1.86925	1.87694	2.44891	2.37416
median	replicate 4																		2.24525								1.75714	1.70131	2.10536	1.99401	2.45983	2.37561
Quartile 1	replicate 1	1.98291	2.03376	2.10182	1.97753	1.87084	2.00705	2.10621	1.89696	1.93197	1.84806	1.68885	1.78591	2.00067	1.98395	1.91138	1.70384	2.09637	2.07545	2.098	1.70644	2.04343	2.08397	1.96554	1.98	2.08702	1.73622	1.49205	1.61152	1.66966	2.40792	2.25018
Quartile 1	replicate 2	1.98776	2.02198	2.05082	2.0911	1.86466	2.0699	2.1383	1.9879	1.95507	1.83436	1.69359	1.80979	1.96017	2.01998	1.89422	1.73238	2.09846	2.13703	2.10743	1.7033	2.06379	2.10974	1.96586	2.09084	2.083	1.67396	1.70926	1.78188	1.8598	2.37149	2.22889
Quartile 1	replicate 3	1.97692	2.1827	2.08111	2.12857	1.87067	2.02037	2.18139	1.93576	2.03836	1.85434	1.66893	1.83609	1.97649	1.96784	2.11821	1.7385	2.23021	2.0809	2.11087	1.751	2.21257	2.13535	1.96708	1.99212	2.16794	1.7521	1.80539	1.74556	1.76965	2.36548	2.29862
Quartile 1	replicate 4																		2.17417								1.68734	1.60113	1.97386	1.84717	2.39028	2.30731
Quartile 3	replicate 1	2.15745	2.19108	2.22687	2.16581	1.98921	2.17416	2.25174	2.0245	2.05436	1.99745	1.83329	1.94	2.12063	2.127	2.02167	1.85716	2.2359	2.23256	2.25356	1.86417	2.18864	2.23105	2.09729	2.12223	2.23669	1.88522	1.6786	1.80829	1.8922	2.53337	2.39027
Quartile 3	replicate 2	2.13935	2.19483	2.22328	2.27123	1.99393	2.20045	2.27427	2.18155	2.11417	1.95112	1.84259	1.93997	2.11964	2.16658	2.01613	1.87608	2.26923	2.29305	2.23399	1.83497	2.2208	2.27332	2.10757	2.23082	2.24891	1.82431	2.00009	2.04516	2.10262	2.52485	2.40482
Quartile 3	replicate 3	2.14718	2.35125	2.23862	2.31136	1.99038	2.17054	2.34284	2.13922	2.22665	1.9874	1.82675	1.9731	2.11824	2.09899	2.37961	1.89114	2.39193	2.24135	2.28276	1.93149	2.37324	2.29769	2.0747	2.12074	2.31905	1.89399	2.15697	1.99744	1.99115	2.53361	2.45198
Quartile 3	replicate 4																		2.31683								1.82941	1.80618	2.23671	2.14271	2.53063	2.44748
