## Supplementary material for "The folding, dimerization and allosteric landscapes of the ALS protein SOD1: a comprehensive mutational atlas": Dataset S5

### Sheet: Sheet1
Supplementary Data 5. Individual survival, intensity and inclusions measurements
Relative Survival	WT	A4G	A4V	C6G	I17G	K30F	W32S	G37R	L38E	H46R	H48Q	H48T	N53L	H63V	N65F	K75R	D76Y	R79I	G85R	D90A	D90G	G93A	G93D	V97Q	S98D	E100G	I112T	K136R	A140G	C146R	V148G	I149D	I149S	I149T	I149V
Rep 1	1	0.988497	0.610065	1.05895	0.95281	1.01333	1.00157	1.04784	0.723529	0.718301	0.765752	0.921699	0.995556	0.782092	0.814379	0.831634	0.901176	0.947582	0.69817	0.772549	0.83098	0.779608	0.79817	0.663007	0.857516	0.85098	0.648889	0.730588	0.763007	0.796863	0.659216	0.558562	0.518301	0.700392	0.881569
Rep 2	1	1.11407	0.677375	1.00344	0.964096	0.877169	1.06897	1.01546	0.729943	0.732864	0.692321	0.802611	0.74781	0.698849	0.762927	0.658822	0.80055	0.823054	0.582374	0.880089	0.798488	0.609689	0.700739	0.658993	0.922178	0.660539	0.706408	0.670675	0.850885	0.708813	0.360247	0.482735	0.388765	0.673252	0.762068
Rep 3	1	1.1045	0.744667	0.929898	0.917099	0.893469	0.928914	0.869839	0.678175	0.854086	0.931867	1.01359	0.906597	0.851132	0.874106	0.91152	0.854742	0.840958	0.621726	1.1445	0.974412	0.698851	0.812077	0.674237	0.853758	0.749721	0.691959	0.843912	0.815031	0.817329	0.577092	0.611224	0.663078	0.746439	0.873121
Relative inclusions	WT	A4G	A4V	C6G	I17G	K30F	W32S	G37R	L38E	H46R	H48Q	H48T	N53L	H63V	N65F	K75R	D76Y	R79I	G85R	D90A	D90G	G93A	G93D	V97Q	S98D	E100G	I112T	K136R	A140G	C146R	V148G	I149D	I149S	I149T	I149V
Rep 1	1	1.83516	19.2611	4.78549	4.67329	0.907313	1.84418	10.8905	5.48532	2.03148	3.01594	1.77296	1.23834	1.86903	6.853	0.77829	2.51308	7.16692	22.7064	1.73897	0.946359	12.0686	13.7822	14.9498	1.30962	9.18452	17.5071	1.83736	2.57354	8.55919	15.1841	23.7651	24.2927	21.1547	1.2934
Rep 2	1	1.14369	22.7397	4.03579	6.18339	1.05369	1.70625	9.22772	4.32015	2.07801	2.45403	2.66704	1.36073	3.29114	4.76638	1.26077	2.32228	4.69123	15.4419	1.41239	1.31376	14.3684	9.13262	11.8792	1.05814	8.83919	7.5027	1.66859	2.99976	6.16724	15.4499	16.3232	25.5966	16.1094	1.51355
Rep 3	1	2.52516	14.1512	5.70294	7.03399	1.52807	2.06523	9.05656	4.38185	3.32051	4.63594	2.73942	2.25869	7.366	6.63006	1.53835	5.62841	7.23316	17.6458	1.86875	0.997802	8.08671	11.5721	11.7186	1.60164	6.44032	9.27189	3.23149	3.86641	9.1314	9.63533	9.22458	13.4454	13.6087	3.38852
Relative Intensity	WT	A4G	A4V	C6G	I17G	K30F	W32S	G37R	L38E	H46R	H48Q	H48T	N53L	H63V	N65F	K75R	D76Y	R79I	G85R	D90A	D90G	G93A	G93D	V97Q	S98D	E100G	I112T	K136R	A140G	C146R	V148G	I149D	I149S	I149T	I149V
Rep 1	1	0.808962	0.504501	0.587217	0.641828	0.956591	1.06521	0.578016	0.571914	0.633727	0.792258	0.995099	0.90068	0.918784	0.634827	0.939888	0.79916	0.644329	0.565713	1.03321	0.944589	0.519004	0.523405	0.483897	1.04521	0.461992	0.471994	0.793759	0.722645	0.636427	0.39868	0.55191	0.533307	0.520804	0.971494
Rep 2	1	0.853372	0.330147	0.493021	0.688563	1.12786	1.07654	0.469208	0.535601	0.723167	0.846921	1.02815	1.07507	1.11613	0.606452	1.09853	0.757771	0.689736	0.473255	1.11261	0.978886	0.445044	0.398886	0.412141	1.19589	0.453724	0.410499	1.12317	0.795308	0.655718	0.35824	0.447566	0.437067	0.456657	1.17889
Rep 3	1	0.773836	0.298171	0.472616	0.58592	0.922395	1.12461	0.440133	0.452882	0.592572	0.753326	0.935698	0.857539	0.896896	0.531153	0.772727	0.735033	0.604767	0.407373	1.03215	0.976164	0.36031	0.353104	0.350831	0.941796	0.328381	0.336918	0.598115	0.743348	0.508758	0.271397	0.376774	0.347672	0.367905	0.878049
