## Supplementary material for "The folding, dimerization and allosteric landscapes of the ALS protein SOD1: a comprehensive mutational atlas": Dataset S6

### Sheet: Dataset S6
Supplementary Data 6. FDR classifications of reported SOD1 variants
ID	clinical_classification	abundance_FDR	heterodimerization_FDR
A4T	Pathogenic	WT-like	low
V5K	Uncertain significance	WT-like	low
V5M	Likely pathogenic	WT-like	WT-like
V5A	Uncertain significance	low	low
C6G	Likely pathogenic	low	low
C6Y	Uncertain significance	low	Stop-like
C6S	Pathogenic	low	low
L8Q	Uncertain significance	Stop-like	low
G10A	Pathogenic	low	low
G12R	Likely pathogenic	low	low
V14M	Pathogenic/Likely pathogenic	WT-like	WT-like
V14G	Likely pathogenic	low	low
G16A	Pathogenic/Likely pathogenic	low	low
I18T	Uncertain significance	Stop-like	low
G37R	Pathogenic	low	low
G37R	Pathogenic	low	low
F20C	Pathogenic	Stop-like	low
E21K	Pathogenic	low	low
Q22R	Likely pathogenic	low	low
V31A	Conflicting classifications of pathogenicity	low	low
W32R	Uncertain significance	WT-like	low
S34T	Uncertain significance	high	high
I35T	Uncertain significance	Stop-like	low
L38Q	Likely pathogenic	low	low
G41D	Pathogenic	low	low
H43R	Pathogenic	low	low
F45C	Pathogenic	WT-like	low
H46R	Pathogenic	WT-like	low
V47I	Uncertain significance	high	WT-like
H48R	Pathogenic/Likely pathogenic	WT-like	low
E49K	Uncertain significance	WT-like	WT-like
G41S	Pathogenic	low	low
E40G	Conflicting classifications of pathogenicity	WT-like	WT-like
L38V	Pathogenic/Likely pathogenic	low	low
V47A	Likely pathogenic	low	low
K30N	Uncertain significance	WT-like	WT-like
V47F	Likely pathogenic	low	low
Q22H	Conflicting classifications of pathogenicity	low	low
Q22P	Likely pathogenic	low	low
Q22L	Pathogenic/Likely pathogenic	low	low
F20L	Pathogenic/Likely pathogenic	low	low
N19S	Conflicting classifications of pathogenicity	WT-like	low
I18F	Uncertain significance	low	low
G16S	Pathogenic	low	low
G16C	Likely pathogenic	low	Stop-like
P13S	Uncertain significance	WT-like	WT-like
G12S	Uncertain significance	low	low
D11Y	Conflicting classifications of pathogenicity	WT-like	low
G10C	Uncertain significance	low	low
L8V	Uncertain significance	high	WT-like
V14L	Pathogenic/Likely pathogenic	WT-like	WT-like
C6F	Pathogenic	Stop-like	Stop-like
A4V	Pathogenic	low	low
A4S	Pathogenic	WT-like	low
K3E	Pathogenic	WT-like	low
T2M	Uncertain significance	high	WT-like
N19I	Uncertain significance	low	low
S102T	Uncertain significance	WT-like	WT-like
S59N	Uncertain significance	WT-like	low
F64S	Likely pathogenic	low	low
F64L	Conflicting classifications of pathogenicity	WT-like	WT-like
P66R	Likely pathogenic	low	low
L67P	Likely pathogenic	WT-like	low
S68P	Likely pathogenic	WT-like	WT-like
H71Q	Uncertain significance	low	low
G72D	Pathogenic	low	low
G73R	Uncertain significance	WT-like	low
G93A	Pathogenic	Stop-like	low
D92V	Uncertain significance	low	low
H80R	Pathogenic	low	low
D96N	Conflicting classifications of pathogenicity	WT-like	high
V97L	Uncertain significance	low	low
V81D	Uncertain significance	low	low
E100K	Pathogenic/Likely pathogenic	WT-like	WT-like
G82R		WT-like	low
D83N	Uncertain significance	low	low
L84V	Pathogenic	low	low
G85R	Pathogenic	Stop-like	low
V87A	Pathogenic/Likely pathogenic	low	low
G93R	Pathogenic	low	low
V94A	Uncertain significance	low	low
A95T	Likely pathogenic	low	low
E100G	Pathogenic	low	low
A95V	Uncertain significance	WT-like	WT-like
G93S	Pathogenic	low	low
D90A	Conflicting classifications of pathogenicity	WT-like	WT-like
D90V	Pathogenic	low	low
N86S	Pathogenic	WT-like	low
G85S	Pathogenic/Likely pathogenic	low	low
G93C	Pathogenic	low	low
D76Y	Pathogenic/Likely pathogenic	WT-like	WT-like
D76V	Pathogenic/Likely pathogenic	WT-like	WT-like
G72S	Likely pathogenic	WT-like	low
D101H	Pathogenic	low	low
H71Y	Likely pathogenic	low	low
V87M	Pathogenic/Likely pathogenic	low	low
A89V	Pathogenic/Likely pathogenic	WT-like	WT-like
R69G	Uncertain significance	WT-like	WT-like
V94M	Uncertain significance	WT-like	low
D96V	Likely pathogenic	WT-like	WT-like
P66L	Uncertain significance	low	low
N65S	Pathogenic/Likely pathogenic	WT-like	WT-like
G93D	Pathogenic	Stop-like	low
S59I	Uncertain significance	low	low
A89T	Conflicting classifications of pathogenicity	low	low
L84F	Pathogenic/Likely pathogenic	WT-like	low
H80Y	Likely pathogenic	low	low
G72C	Uncertain significance	WT-like	low
T54R	Uncertain significance	WT-like	WT-like
T54I	Uncertain significance	WT-like	low
D101N	Pathogenic	WT-like	WT-like
I113M	Likely pathogenic	low	low
H110Y	Uncertain significance	WT-like	WT-like
G108R	Uncertain significance	Stop-like	low
C111Y	Pathogenic	Stop-like	low
I112T	Pathogenic	Stop-like	low
D124A	Uncertain significance	low	low
V118L	Uncertain significance	low	low
R115H	Conflicting classifications of pathogenicity	low	low
H120Q	Uncertain significance	high	WT-like
E121K	Likely pathogenic	WT-like	WT-like
D125N	Likely pathogenic	WT-like	WT-like
D125H	Conflicting classifications of pathogenicity	low	low
L126S	Pathogenic	high	WT-like
G129R	Uncertain significance	WT-like	WT-like
N131K	Likely pathogenic	WT-like	WT-like
S134N	Pathogenic	WT-like	WT-like
G138E	Uncertain significance	low	low
A140P	Uncertain significance	WT-like	WT-like
G141A	Conflicting classifications of pathogenicity	WT-like	WT-like
L144S	Pathogenic	WT-like	WT-like
C146R	Likely pathogenic	low	WT-like
V148I	Likely pathogenic	WT-like	WT-like
I151N	Likely pathogenic	low	low
I151T	Pathogenic	low	WT-like
A152T	Uncertain significance	WT-like	WT-like
I151S	Uncertain significance	low	low
I149V	Uncertain significance	WT-like	WT-like
I149S	Likely pathogenic	Stop-like	low
L144F	Pathogenic	WT-like	WT-like
L144F	Pathogenic	WT-like	WT-like
A145D	Likely pathogenic	Stop-like	low
I149M	Likely pathogenic	Stop-like	low
G141V	Likely pathogenic	low	low
A140G	Uncertain significance	WT-like	WT-like
G147D	Pathogenic/Likely pathogenic	Stop-like	low
G138V	Uncertain significance	low	low
T137I	Pathogenic/Likely pathogenic	WT-like	low
T137A	Conflicting classifications of pathogenicity	WT-like	WT-like
E133A	Conflicting classifications of pathogenicity	high	WT-like
E133G	Pathogenic	WT-like	WT-like
E133V	Uncertain significance	WT-like	WT-like
G129S	Uncertain significance	WT-like	WT-like
G147C	Likely pathogenic	low	Stop-like
D125A	Likely pathogenic	low	low
D125Y	Uncertain significance	low	low
D124G	Pathogenic/Likely pathogenic	low	low
D124V	Pathogenic/Likely pathogenic	low	low
A145T	Likely pathogenic	low	low
H120L	Uncertain significance	WT-like	WT-like
V119L	Pathogenic/Likely pathogenic	WT-like	WT-like
V119F	Likely pathogenic	low	low
L117V	Conflicting classifications of pathogenicity	low	low
R115G	Pathogenic/Likely pathogenic	low	low
R115S	Likely pathogenic	low	low
R115C	Conflicting classifications of pathogenicity	low	low
D109Y	Uncertain significance	low	WT-like
I113T	Pathogenic/Likely pathogenic	low	low
I149T	Pathogenic/Likely pathogenic	Stop-like	low
L106V	Pathogenic	Stop-like	low
L106F	Pathogenic	low	low
S105L	Pathogenic/Likely pathogenic	Stop-like	low
I104F	Likely pathogenic	low	low
E133K	Likely pathogenic	WT-like	WT-like
N139K	Pathogenic	WT-like	low
I112M	Likely pathogenic	low	low
G114A	Pathogenic	Stop-like	low
V148G	Pathogenic/Likely pathogenic	low	low
G114S	Likely pathogenic	Stop-like	low
