## Supplementary material for "The folding, dimerization and allosteric landscapes of the ALS protein SOD1: a comprehensive mutational atlas": Dataset S7

### Sheet: Control Sets
Supplementary Data 7. SOD1 variants calibration framework
ID	abundance_score	abundance_sigma	binding_score	binding_sigma	category_fdr_apca	category_fdr_bpca	Class
A4T	-0.186209	0.0233818	-0.159837	0.0214514	WT-like	low	Likely pathogenic
C6G	-0.6779	0.0418216	-0.43878	0.0279287	low	low	Likely pathogenic
C6S	-0.587621	0.0365004	-0.261988	0.02075	low	low	Likely pathogenic
V7M	-0.106172	0.0320581	-0.0355226	0.0256053	WT-like	WT-like	gnomAD v4 <5 alleles
H43Y	0.0252074	0.0239078	-0.0139858	0.0192722	WT-like	WT-like	gnomAD v4 <5 alleles
D11N	-0.00811901	0.0215444	0.0035442	0.017908	WT-like	WT-like	gnomAD v4 <5 alleles
D11E	0.0438778	0.0200427	1.78e-05	0.0163753	high	WT-like	gnomAD v4 <5 alleles
G12D	-0.259427	0.0210965	-0.112384	0.0160994	low	low	gnomAD v4 <5 alleles
V14M	-0.101832	0.0279354	-0.0555668	0.0196527	WT-like	WT-like	Likely pathogenic
V14G	-0.479846	0.0277687	-0.237196	0.0217415	low	low	Likely pathogenic
Q15R	0.0409909	0.0219444	-0.0209566	0.0178902	high	WT-like	gnomAD v4 ≥5 alleles
I18M	-0.191279	0.021788	-0.101369	0.0154565	low	low	gnomAD v4 <5 alleles
G16A	-0.668744	0.0314006	-0.425888	0.020759	low	low	Likely pathogenic
I17T	-0.0257441	0.0213734	-0.00446122	0.0212621	WT-like	WT-like	gnomAD v4 <5 alleles
G37R	-0.654675	0.0355743	-0.255704	0.0254155	low	low	Pathogenic
F20C	-0.882396	0.0454391	-0.640733	0.0398444	Stop-like	low	Likely pathogenic
G27R	-0.195109	0.0247297	-0.0783124	0.0167174	low	low	gnomAD v4 ≥5 alleles
S25N	0.00918354	0.0240311	-0.0323914	0.0214291	WT-like	WT-like	gnomAD v4 <5 alleles
P28R	-0.130812	0.0210887	-0.0410198	0.0173758	WT-like	WT-like	gnomAD v4 ≥5 alleles
V31G	-0.698845	0.0336338	-0.424639	0.0233513	low	low	gnomAD v4 <5 alleles
L38Q	-0.867751	0.0595956	-0.830672	0.0651965	low	low	Likely pathogenic
E40K	0.00308284	0.0203681	-0.00558121	0.0169477	WT-like	WT-like	gnomAD v4 <5 alleles
G41D	-0.819174	0.0400994	-0.522172	0.0300712	low	low	Pathogenic
H43R	-0.781772	0.0366299	-0.462731	0.0301024	low	low	Pathogenic
F45V	0.049781	0.02045	-0.0597905	0.0176703	high	low	gnomAD v4 <5 alleles
H46R	-0.0995528	0.0276233	-0.10953	0.0228229	WT-like	low	Pathogenic
F50C	-0.0640688	0.025484	-0.0817819	0.0172737	WT-like	low	gnomAD v4 ≥5 alleles
H48R	-0.107054	0.0257677	-0.122126	0.0183687	WT-like	low	Likely pathogenic
H46P	-0.920671	0.0530557	-1.08847	0.0826398	Stop-like	Stop-like	gnomAD v4 <5 alleles
G41S	-0.663147	0.0309852	-0.344993	0.0210009	low	low	Likely pathogenic
L38V	-0.519308	0.0299045	-0.259214	0.021065	low	low	Pathogenic
V47A	-0.696662	0.0374036	-0.445834	0.0313168	low	low	Likely pathogenic
F45L	0.0803113	0.0218727	0.035776	0.0201753	high	WT-like	gnomAD v4 <5 alleles
S34I	-4.98e-05	0.0233707	-0.00499911	0.0186714	WT-like	WT-like	gnomAD v4 <5 alleles
S34G	-0.266013	0.0270323	-0.1083	0.0210727	low	low	gnomAD v4 <5 alleles
V31L	-0.132297	0.0243321	-0.00821077	0.0220618	WT-like	WT-like	gnomAD v4 <5 alleles
K30R	0.0101166	0.0227984	-0.0302616	0.017461	WT-like	WT-like	gnomAD v4 <5 alleles
K30M	-0.0967518	0.0207245	0.00897687	0.0172179	WT-like	WT-like	gnomAD v4 <5 alleles
F50L	-0.151153	0.0233198	-0.0248561	0.0154939	WT-like	WT-like	gnomAD v4 <5 alleles
E24G	-0.0903957	0.0235686	-0.029251	0.0208965	WT-like	WT-like	gnomAD v4 <5 alleles
K23Q	-0.00616885	0.0221411	-0.00256715	0.0179055	WT-like	WT-like	gnomAD v4 <5 alleles
N19S	-0.168605	0.022837	-0.0701949	0.016919	WT-like	low	Likely benign
I17V	0.0583199	0.0225734	-0.0057496	0.0209264	high	WT-like	gnomAD v4 <5 alleles
G16V	-0.907163	0.0389052	-1.13294	0.0547808	Stop-like	Stop-like	gnomAD v4 <5 alleles
G16C	-0.874693	0.0571079	-1.03896	0.108317	low	Stop-like	Likely pathogenic
Q15H	-0.0819335	0.0236439	-0.0146628	0.0170184	WT-like	WT-like	gnomAD v4 <5 alleles
Q15E	0.104073	0.0195465	0.00991056	0.0183293	high	WT-like	gnomAD v4 <5 alleles
D11G	-0.136997	0.0242466	-0.0637776	0.0204269	WT-like	low	gnomAD v4 <5 alleles
G10S	-0.358702	0.0243915	-0.146475	0.0212502	low	low	gnomAD v4 <5 alleles
K9N	0.0215683	0.0264391	-0.00382104	0.0192588	WT-like	WT-like	gnomAD v4 <5 alleles
K9Q	0.0551466	0.0203187	0.00248496	0.016503	high	WT-like	gnomAD v4 <5 alleles
C6W	-0.957979	0.0567645	-1.00444	0.063548	Stop-like	Stop-like	Likely pathogenic
V14L	-0.0275803	0.0221252	-0.0334548	0.0173001	WT-like	WT-like	Likely pathogenic
A4V	-0.194662	0.0253376	-0.133738	0.0193655	low	low	Pathogenic
A4S	-0.0400873	0.0224905	-0.0867372	0.0207072	WT-like	low	Likely pathogenic
K3Q	-0.187588	0.025936	-0.0850755	0.0219585	WT-like	low	Likely pathogenic
T2R	0.104566	0.0248204	0.0280425	0.029346	high	WT-like	gnomAD v4 <5 alleles
A1V	0.249587	0.0219258	0.0524091	0.0196335	high	high	gnomAD v4 <5 alleles
K91N	0.00468384	0.0502779	-0.00418104	0.0286274	WT-like	WT-like	gnomAD v4 <5 alleles
C57S	-0.0440161	0.0624451	0.00993628	0.0303747	WT-like	WT-like	gnomAD v4 <5 alleles
A60T	-0.0145226	0.035522	-0.0307282	0.0226777	WT-like	WT-like	gnomAD v4 <5 alleles
A60E	-0.168019	0.0612019	-0.0744395	0.0268165	WT-like	low	gnomAD v4 <5 alleles
G72A	-0.113626	0.0328774	0.00487846	0.0235672	WT-like	WT-like	gnomAD v4 <5 alleles
V97M	-0.384118	0.0699745	-0.295015	0.0447758	low	low	gnomAD v4 <5 alleles
F64L	-0.0841169	0.0357764	-0.0439308	0.022735	WT-like	WT-like	Likely pathogenic
S68Y	-0.0537566	0.0483381	-0.0443364	0.0281249	WT-like	WT-like	gnomAD v4 <5 alleles
G73E	-0.00760376	0.0288748	-0.014812	0.0201652	WT-like	WT-like	gnomAD v4 <5 alleles
D76N	-0.0178973	0.0332133	-0.0110199	0.0303292	WT-like	WT-like	gnomAD v4 <5 alleles
H80R	-0.371561	0.0389959	-0.23087	0.0238349	low	low	Likely pathogenic
L84V	-0.590431	0.0570282	-0.30241	0.0289616	low	low	Likely pathogenic
D96H	-0.12705	0.0490385	0.021078	0.0224788	WT-like	WT-like	gnomAD v4 <5 alleles
I99T	-0.113683	0.037762	-0.11417	0.0271298	WT-like	low	gnomAD v4 <5 alleles
D90N	0.0844457	0.0393384	0.0456298	0.0232606	high	high	gnomAD v4 <5 alleles
G93R	-0.697085	0.0552479	-0.345578	0.031457	low	low	Likely pathogenic
E100G	-0.539109	0.0424194	-0.256528	0.0270534	low	low	Likely pathogenic
G93S	-0.717138	0.0427183	-0.297818	0.0307398	low	low	Likely pathogenic
D92G	-0.0391152	0.0524726	-0.0352965	0.0228432	WT-like	WT-like	gnomAD v4 ≥5 alleles
D90A	-0.0847969	0.0387878	-0.0523662	0.022475	WT-like	WT-like	Likely pathogenic
D90V	-0.510545	0.0399067	-0.332198	0.0286126	low	low	Likely pathogenic
N86S	-0.107033	0.0335824	-0.0716605	0.0215966	WT-like	low	Likely pathogenic
G93C	-0.67662	0.0458935	-0.291459	0.0280025	low	low	Likely pathogenic
D76Y	-0.0530543	0.0345598	-0.0462181	0.0235598	WT-like	WT-like	Likely pathogenic
D76V	-0.0201193	0.0331311	0.00460257	0.0199076	WT-like	WT-like	Likely pathogenic
G72S	-0.128802	0.0319454	-0.0762608	0.0206802	WT-like	low	Likely pathogenic
D92H	0.00776811	0.0372875	0.00760618	0.0253395	WT-like	WT-like	gnomAD v4 <5 alleles
A89V	-0.0404386	0.0441333	-0.0147981	0.0246067	WT-like	WT-like	Likely pathogenic
S68F	-0.0396196	0.0340472	-0.0138661	0.0218108	WT-like	WT-like	gnomAD v4 <5 alleles
L67V	-0.104252	0.0389502	-0.0242079	0.0221121	WT-like	WT-like	gnomAD v4 <5 alleles
N65S	-0.0401224	0.0296541	-0.00852532	0.0215546	WT-like	WT-like	Likely pathogenic
G93D	-0.949194	0.0640812	-0.693002	0.0913241	Stop-like	low	Likely pathogenic
A60V	-0.053601	0.0291045	0.0257108	0.0224856	WT-like	WT-like	gnomAD v4 <5 alleles
S59I	-0.27434	0.0547071	-0.171435	0.0386623	low	low	Likely pathogenic
T88I	0.0250884	0.0396503	-0.00451272	0.026499	WT-like	WT-like	gnomAD v4 <5 alleles
K91E	0.00745854	0.0412111	0.0292087	0.0254489	WT-like	WT-like	gnomAD v4 <5 alleles
A55V	0.0256164	0.0351805	-0.00471287	0.0226126	WT-like	WT-like	gnomAD v4 <5 alleles
V87L	0.086646	0.0470135	-0.00174669	0.0279128	high	WT-like	gnomAD v4 <5 alleles
L84F	-0.0567239	0.0604141	-0.0793412	0.0317881	WT-like	low	Likely pathogenic
H80Y	-0.238554	0.064144	-0.205095	0.0319513	low	low	Likely pathogenic
I104T	-0.795892	0.0357928	-0.337818	0.0242612	low	low	gnomAD v4 <5 alleles
G108E	-0.810828	0.0915927	-0.282174	0.0530627	low	low	gnomAD v4 <5 alleles
D109E	0.0393528	0.0291559	0.00138068	0.0191366	WT-like	WT-like	gnomAD v4 <5 alleles
C111Y	-1.00892	0.0490529	-0.481721	0.0777687	Stop-like	low	Likely pathogenic
C111S	0.0323887	0.0273655	0.016843	0.0211344	WT-like	WT-like	gnomAD v4 <5 alleles
G114D	-0.678418	0.0364798	-0.404963	0.0254515	low	low	gnomAD v4 <5 alleles
R143H	-0.0963477	0.055664	0.00279203	0.0298583	WT-like	WT-like	gnomAD v4 <5 alleles
D124A	-0.3278	0.0311727	-0.228193	0.0233271	low	low	Likely pathogenic
D124E	-0.399079	0.0350662	-0.203901	0.0236746	low	low	gnomAD v4 <5 alleles
L126S	0.0327716	0.0264917	-0.0361246	0.0192643	WT-like	WT-like	Pathogenic
G130R	0.0396061	0.0527926	0.0322289	0.0356747	WT-like	WT-like	gnomAD v4 <5 alleles
S134N	-0.184998	0.0432906	-0.0355186	0.0324376	WT-like	WT-like	Likely pathogenic
R143G	-0.0202477	0.0340617	0.0209088	0.0222477	WT-like	WT-like	gnomAD v4 <5 alleles
G141A	-0.0669671	0.0348245	-0.0410081	0.0242139	WT-like	WT-like	Likely pathogenic
L144S	-0.152095	0.0282485	-0.0315825	0.0204675	WT-like	WT-like	Pathogenic
C146R	-0.194542	0.0389588	-0.0709576	0.0477344	low	WT-like	Likely pathogenic
V148G	-0.800063	0.0409759	-0.364842	0.0295318	low	low	Pathogenic
I151T	-0.217065	0.0278515	-0.0399415	0.0204136	low	WT-like	Likely pathogenic
Q153R	-0.142878	0.0264138	-0.00259584	0.0213872	WT-like	WT-like	gnomAD v4 <5 alleles
A152V	-0.355019	0.0466697	0.0374581	0.0326708	low	WT-like	gnomAD v4 <5 alleles
I151S	-0.337039	0.0300113	-0.0738169	0.0199842	low	low	Likely pathogenic
L144F	-0.125669	0.0446301	-0.0448968	0.0279692	WT-like	WT-like	Likely pathogenic
R143S	0.034933	0.0287116	0.00574923	0.0238828	WT-like	WT-like	gnomAD v4 <5 alleles
G141V	-0.373935	0.0340939	-0.135433	0.0282626	low	low	Likely pathogenic
A140G	0.0164812	0.0380006	0.00681149	0.0249794	WT-like	WT-like	Likely pathogenic
S142N	-0.039759	0.0363822	-0.00529725	0.0283851	WT-like	WT-like	gnomAD v4 <5 alleles
G147D	-1.02679	0.0572717	-0.662918	0.0576911	Stop-like	low	Likely pathogenic
R143C	-0.0144283	0.0401948	-0.00133186	0.0229567	WT-like	WT-like	gnomAD v4 ≥5 alleles
N139D	-0.102135	0.0296681	0.0133541	0.0196034	WT-like	WT-like	gnomAD v4 <5 alleles
T137I	-0.174904	0.0323172	-0.0616292	0.0264566	WT-like	low	Likely pathogenic
T137A	-0.0569779	0.0262057	-0.029129	0.0196181	WT-like	WT-like	Likely pathogenic
T137S	-0.0504409	0.0274074	0.00669059	0.0182249	WT-like	WT-like	gnomAD v4 <5 alleles
K136Q	0.0269721	0.0253048	0.0139873	0.0213413	WT-like	WT-like	gnomAD v4 <5 alleles
E133A	0.0287885	0.0271653	0.0129071	0.0192211	WT-like	WT-like	Likely pathogenic
E133V	0.0152857	0.0244598	-0.0125068	0.0179172	WT-like	WT-like	Likely pathogenic
N131S	-0.0682436	0.0249857	-0.00705672	0.0168322	WT-like	WT-like	gnomAD v4 ≥5 alleles
K128E	-0.0829011	0.0501953	0.00731499	0.0255435	WT-like	WT-like	gnomAD v4 <5 alleles
G147C	-0.821538	0.0563062	-0.881668	0.0851012	low	Stop-like	Likely pathogenic
D124G	-0.317411	0.0335836	-0.176931	0.0289797	low	low	Likely pathogenic
D124V	-0.356769	0.0437458	-0.226327	0.0305328	low	low	Likely pathogenic
A145T	-0.256482	0.0462574	-0.164632	0.0336045	low	low	Likely pathogenic
V119L	-0.0462986	0.0299207	-0.0361808	0.0207529	WT-like	WT-like	Likely pathogenic
L117V	-0.31186	0.0253066	-0.0835966	0.0206322	low	low	Likely pathogenic
R115G	-0.64716	0.033108	-0.372281	0.02319	low	low	Likely pathogenic
S134R	-0.107047	0.0423905	-0.0274897	0.0305741	WT-like	WT-like	gnomAD v4 <5 alleles
E133D	-0.0531489	0.035339	-0.0328601	0.0244263	WT-like	WT-like	gnomAD v4 <5 alleles
H110D	0.0385988	0.0304353	-0.0328719	0.0232635	WT-like	WT-like	gnomAD v4 <5 alleles
I113T	-0.621851	0.0408834	-0.220897	0.025883	low	low	Pathogenic
I149T	-1.01765	0.0906702	-0.520102	0.0626032	Stop-like	low	Pathogenic
L106V	-0.917746	0.0473973	-0.458098	0.026985	Stop-like	low	Pathogenic
L106F	-0.655404	0.0370361	-0.226065	0.0217515	low	low	Likely pathogenic
A140T	0.0478955	0.0531225	-0.0276347	0.0257863	WT-like	WT-like	gnomAD v4 <5 alleles
I104V	-0.219336	0.0285258	-0.052313	0.0213132	low	WT-like	gnomAD v4 <5 alleles
G130E	0.0196379	0.0422306	0.00895746	0.0268015	WT-like	WT-like	gnomAD v4 ≥5 alleles
S134T	0.0447867	0.0441029	0.00710919	0.0408637	WT-like	WT-like	Likely pathogenic
N139K	-0.0347279	0.0532483	-0.0626919	0.0356713	WT-like	WT-like	Likely pathogenic
D101H	-0.317365	0.0475488	-0.217022	0.0312806	low	low	Likely pathogenic
D101N	0.0550479	0.0669967	-0.0245994	0.033545	WT-like	WT-like	Likely pathogenic
S102F	-0.127643	0.05774	-0.0646118	0.0273321	WT-like	low	gnomAD v4 <5 alleles
P28P	-0.094644	0.02335208	-0.0410939	0.01878048	WT-like	WT-like	Synonymous
E24E	0.02912497	0.0269615	-0.0422769	0.02814624	WT-like	WT-like	Synonymous
K23K	0.03736359	0.02513941	-0.0122177	0.02027561	WT-like	WT-like	Synonymous
W32W	0.09357368	0.02587597	0.01629037	0.01756952	high	WT-like	Synonymous
N26N	-0.0914616	0.03740718	-0.0129482	0.02761322	WT-like	WT-like	Synonymous
I35I	0.02627957	0.03007418	0.01861852	0.01925864	WT-like	WT-like	Synonymous
H43H	-0.0484757	0.0228264	0.02856376	0.01584873	WT-like	high	Synonymous
E49E	0.06463692	0.02209708	0.01523455	0.01558148	high	WT-like	Synonymous
H48H	0.00306352	0.02071489	-0.0165027	0.01347407	WT-like	WT-like	Synonymous
L42L	0.06695646	0.02026261	0.013209	0.01523471	high	WT-like	Synonymous
E40E	-0.0329812	0.0249164	0.00737718	0.01742336	WT-like	WT-like	Synonymous
S34S	0.02419973	0.02204575	0.01833673	0.01934744	WT-like	WT-like	Synonymous
G33G	-0.0330591	0.01996097	0.01181958	0.01629141	WT-like	WT-like	Synonymous
S25S	0.00088825	0.01839992	0.00556002	0.01563214	WT-like	WT-like	Synonymous
G41G	0.0592752	0.02060885	0.02406789	0.01638687	high	WT-like	Synonymous
L38L	-0.045743	0.02509077	-0.0043484	0.01789721	WT-like	WT-like	Synonymous
I18I	0.01685087	0.02652688	-0.0063956	0.02532659	WT-like	WT-like	Synonymous
P13P	-0.3787541	0.0269186	-0.1192164	0.01830664	low	low	Synonymous
Q22Q	0.03817469	0.02100541	0.02121267	0.01703006	high	WT-like	Synonymous
D11D	0.0548717	0.02533094	-0.0007394	0.0242316	high	WT-like	Synonymous
C6C	0.1160076	0.02893861	-0.0208831	0.03483079	high	WT-like	Synonymous
V5V	-0.2017125	0.02362352	-0.0587724	0.0179488	low	low	Synonymous
A4A	0.32798663	0.02461038	0.05215751	0.01955129	high	high	Synonymous
T2T	0.05381366	0.032933	-0.0258982	0.03227962	WT-like	WT-like	Synonymous
A1A	-0.1864708	0.030473	-0.0553401	0.02052573	WT-like	WT-like	Synonymous
D90D	-0.0763376	0.05521445	-0.0193546	0.03197924	WT-like	WT-like	Synonymous
G73G	0.02112589	0.04037508	0.00464819	0.02126501	WT-like	WT-like	Synonymous
F64F	-0.0367598	0.05335992	-0.0047482	0.02929349	WT-like	WT-like	Synonymous
V94V	0.00961089	0.03773726	-0.072898	0.02749482	WT-like	low	Synonymous
V81V	0.02337301	0.03468285	-0.0335973	0.02466374	WT-like	WT-like	Synonymous
K91K	0.00197148	0.03627549	0.01179495	0.02242506	WT-like	WT-like	Synonymous
E77E	0.01765897	0.03338764	-0.0065405	0.02235912	WT-like	WT-like	Synonymous
R79R	0.00911376	0.03501345	0.00617614	0.02107952	WT-like	WT-like	Synonymous
H71H	0.01927148	0.03028982	0.02234915	0.02220439	WT-like	WT-like	Synonymous
N86N	0.0186415	0.05474732	-0.0421571	0.0245765	WT-like	WT-like	Synonymous
T88T	0.01913918	0.03751897	-0.0155081	0.02398816	WT-like	WT-like	Synonymous
L67L	-0.0588082	0.02422435	-0.0119619	0.01831399	WT-like	WT-like	Synonymous
I99I	-0.1078155	0.06680972	-0.0131194	0.02875633	WT-like	WT-like	Synonymous
G93G	-0.1407162	0.06076136	-0.0362944	0.02893348	WT-like	WT-like	Synonymous
K70K	-0.0465071	0.03867908	0.00871102	0.02400989	WT-like	WT-like	Synonymous
R69R	0.10452686	0.0394674	-0.0016925	0.02556377	high	WT-like	Synonymous
D92D	0.03698751	0.04414647	0.05727287	0.02971533	WT-like	high	Synonymous
G56G	0.02346208	0.0360966	0.06625957	0.02502773	WT-like	high	Synonymous
A55A	-0.1532914	0.04187596	-0.0464387	0.02510691	WT-like	WT-like	Synonymous
E78E	0.00501698	0.03494296	0.00029388	0.02549781	WT-like	WT-like	Synonymous
L84L	0.10111241	0.06178755	0.03510655	0.02879862	WT-like	WT-like	Synonymous
T54T	0.07322509	0.03246764	0.00746542	0.02219736	high	WT-like	Synonymous
P62P	-0.1290701	0.04575127	-0.0236544	0.02681807	WT-like	WT-like	Synonymous
N65N	0.00555772	0.04648402	0.01197345	0.02470535	WT-like	WT-like	Synonymous
G85G	-0.1250727	0.05686011	0.02023984	0.02802426	WT-like	WT-like	Synonymous
S68S	-0.0385864	0.03783223	0.02683443	0.0251007	WT-like	WT-like	Synonymous
I112I	-0.0050286	0.03124898	0.01224215	0.02021869	WT-like	WT-like	Synonymous
I113I	0.01063924	0.03024792	0.01378981	0.02028419	WT-like	WT-like	Synonymous
C146C	-0.0133808	0.0488057	-0.0509607	0.0352292	WT-like	WT-like	Synonymous
R115R	0.01012471	0.01793188	-0.0047148	0.0132045	WT-like	WT-like	Synonymous
V119V	-0.0549444	0.02839808	-0.0290929	0.02020383	WT-like	WT-like	Synonymous
D124D	-0.0811083	0.03236781	-0.0109423	0.02287961	WT-like	WT-like	Synonymous
Q153Q	-0.197609	0.06348137	-0.0905869	0.04125683	low	low	Synonymous
K136K	-0.0499425	0.02883082	0.00274425	0.02189166	WT-like	WT-like	Synonymous
N131N	-0.0948699	0.03640897	0.00493975	0.03280682	WT-like	WT-like	Synonymous
E133E	-0.0452853	0.02583273	-0.0338259	0.01920432	WT-like	WT-like	Synonymous
A140A	-0.0549262	0.04789313	-0.0211498	0.02824563	WT-like	WT-like	Synonymous
G150G	-0.0519846	0.03343056	-0.0223204	0.02727357	WT-like	WT-like	Synonymous
V148V	-0.1240768	0.02812712	0.03249696	0.02680992	WT-like	WT-like	Synonymous
I151I	-0.1018273	0.0391747	-0.0213167	0.03689549	WT-like	WT-like	Synonymous
L144L	-0.0670665	0.0367267	-0.0133899	0.02549402	WT-like	WT-like	Synonymous
G147G	-0.089562	0.03461173	-0.0320753	0.02345509	WT-like	WT-like	Synonymous
G141G	-0.0790172	0.04218294	-0.0269099	0.02701763	WT-like	WT-like	Synonymous
T137T	-0.1922265	0.03629317	-0.0466341	0.03062406	low	WT-like	Synonymous
N139N	0.05651394	0.0423951	0.00249562	0.02624049	WT-like	WT-like	Synonymous
D125D	-0.0429403	0.03322062	0.00402676	0.02111809	WT-like	WT-like	Synonymous
T135T	-0.0179936	0.03132274	0.03777838	0.02615611	WT-like	WT-like	Synonymous
V118V	-0.2490672	0.05995697	-0.0011957	0.02804237	low	WT-like	Synonymous
E121E	-0.043761	0.02735158	-0.0150642	0.01727064	WT-like	WT-like	Synonymous
T116T	-0.0622496	0.03761717	0.0012111	0.02324595	WT-like	WT-like	Synonymous
G129G	-0.0824473	0.04270536	-0.0064644	0.02519995	WT-like	WT-like	Synonymous
C111C	-0.0177552	0.0493584	-0.0003068	0.02798946	WT-like	WT-like	Synonymous
G127G	-0.125909	0.04049574	-0.0557639	0.02302734	WT-like	low	Synonymous
D101D	-0.0520709	0.04940417	-0.0111748	0.02334224	WT-like	WT-like	Synonymous
D52D	-0.000863	0.04616207	0.02930228	0.01503277	WT-like	high	Synonymous
D52D	0.10161099	0.02418586	0.02930228	0.01503277	high	high	Synonymous
G51G	0.06277841	0.04307194	-0.0220006	0.02468844	WT-like	WT-like	Synonymous
G51G	0.04528725	0.02627165	-0.0220006	0.02468844	WT-like	WT-like	Synonymous
N53N	0.12288974	0.02137218	-0.0023815	0.01565934	high	WT-like	Synonymous
S102S	-0.1527972	0.05846438	0.00412432	0.03304654	WT-like	WT-like	Synonymous
V103V	0.08434724	0.06126127	0.0586418	0.02605138	WT-like	high	Synonymous
I99V	-0.0749446	0.04044602	-0.0333828	0.0373809	WT-like	WT-like	gnomAD v4 ≥5 alleles

### Sheet: LR Calculations
Dataset	Total Controls	LR Normal	LR Abnormal	Pathogenic Controls	Benign Controls	Prior Probability Pathogenic	Total Assay Abnormal	True Path in Abnormal	Benign in Abnormal	Total Assay Normal	True Path in Normal	Benign in Normal	True Negative	False Positive	False Negative	True Positive	Evidence Code Normal	Evidence Code Abnormal
					LB/Syn		stop-like/low			WT-like
Adundance	149	0.43	8.92	74	75	0.496644295	1314	44	5	1508	30	70	0.933333333	0.066666667	0.405405405	0.594594595	BS3_Supporting	PS3_Moderate
Binding	154	0.34	9.19	74	80	0.480519481	1579	51	6	1347	23	74	0.925	0.075	0.310810811	0.689189189	BS3_Supporting	PS3_Moderate
					LB		stop-like/low			WT-like
Adundance	75	0.405405	N/A	74	1	0.986667	1314	44	0	1508	30	1	1	0	0.405405	0.594595	BS3_Supporting	Not available
Binding	75	N/A	0.689189	74	1	0.986667	1579	51	1	1347	23	0	0	1	0.310811	0.689189	Not available	Indeterminate
					LB/gnomAD		stop-like/low			WT-like
Adundance	146	0.512091	2.85405	74	72	0.506849	1314	44	15	1508	30	57	0.791667	0.208333	0.405405	0.594595	Indeterminate	PS3_Supporting
Binding	155	0.412716	2.79122	74	81	0.477419	1579	51	20	1347	23	61	0.753086	0.246914	0.310811	0.689189	BS3_Supporting	PS3_Supporting
					LB/gnomAD ≥5 alleles		stop-like/low			WT-like
Adundance	82	0.46	4.76	74	8	0.902439024	1314	44	1	1508	30	7	0.875	0.125	0.405405405	0.594594595	BS3_Supporting	PS3_Moderate
Binding	83	0.43	2.53	74	9	0.891566265	1579	51	3	1347	23	8	0.727272727	0.272727273	0.310810811	0.689189189	BS3_Supporting	PS3_Supporting
					LB/gnomAD-filt/syn		stop-like/low			WT-like
Adundance	157	0.44	8.23	74	83	0.47133758	1314	44	6	1508	30	77	0.927710843	0.072289157	0.405405405	0.594594595	BS3_Supporting	PS3_Moderate
Binding	163	0.34	7.67	74	89	0.45398773	1579	51	8	1347	23	81	0.91011236	0.08988764	0.310810811	0.689189189	BS3_Supporting	PS3_Moderate
