## Supplementary material for "The folding, dimerization and allosteric landscapes of the ALS protein SOD1: a comprehensive mutational atlas": Dataset S8

### Sheet: From Benatar et al. 2025
Supplementary Data 8. Clinical phenotypes of SOD1 variants
ID	Survival time	Penetrance	State	Age of onset	Specific age of onset	Activity
Val8Glu	Short	NA	NA	NA	NA	NA
Val149Ile	Short	NA	NA	NA	NA	NA
Val149Gly	Short	NA	NA	NA	NA	NA
Ser135Asn	Short	NA	NA	NA	NA	NA
Lys13Arg	Long	NA	NA	NA	NA	NA
Leu9Gln	Short	NA	NA	NA	NA	NA
Leu145Phe	Longest (44-45 y)	NA	NA	NA	NA	NA
Leu127Ser	Long	NA	NA	NA	NA	NA
Leu118Val	Long	Greatly reduced	NA	NA	NA	Normal
Leu107Val	Short	NA	NA	NA	NA	NA
Ile150Thr	Long	NA	NA	NA	NA	NA
Ile114Phe	Long	NA	NA	NA	NA	NA
Ile113Thr	Short	NA	NA	NA	NA	NA
Ile105Phe	Long	NA	NA	NA	NA	NA
His49Gln	Short	NA	NA	NA	NA	NA
His47Arg	Long	Complete	NA	NA	NA	No
His44Arg	Short	NA	NA	NA	NA	NA
Gly94Val	Long	NA	NA	NA	NA	NA
Gly94Ser	Long	Greatly reduced	NA	NA	NA	NA
Gly94Cys	Long	NA	NA	NA	NA	NA
Gly94Asp	Long	NA	NA	NA	NA	NA
Gly94Ala	Short	NA	NA	NA	NA	NA
Gly42Ser	Short	NA	NA	NA	NA	NA
Gly42Asp	Long	NA	NA	NA	NA	NA
Gly17Cys	NA	Complete	NA	NA	NA	NA
Gly11Val	Short	NA	NA	NA	NA	NA
Gly115Ala	Short	Complete	NA	NA	NA	NA
Glu22Gly	Long	NA	NA	NA	NA	NA
Glu22Gln	Longest (44-45 y)	NA	NA	NA	NA	NA
Glu101Lys	Long	NA	NA	NA	NA	NA
Cys7Ser	NA	Greatly reduced	NA	NA	NA	Normal
Cys7Phe	Shortest (2-3 m)	Complete	NA	NA	NA	NA
Cys7Gly	Shortest (2-3 m)	Complete	NA	NA	NA	NA
Asp91Val	Short	NA	NA	NA	NA	NA
Asp91Ala	Long	Complete	Homozygous	Oldest	94 y	Normal
Asp77Val	Long	Complete	NA	NA	NA	NA
Asp12Tyr	NA	Greatly reduced	NA	NA	NA	NA
Asp126His	Short	NA	NA	NA	NA	NA
Asp102Tyr	Short	NA	NA	NA	NA	NA
Asp102His	Short	Complete	NA	NA	NA	NA
Asp102Gly	Short	NA	NA	NA	NA	NA
Asn87Lys	NA	Complete	NA	NA	NA	NA
Asn66Ser	Long	Greatly reduced	NA	NA	NA	NA
Arg116Gly	Short	NA	NA	NA	NA	NA
Ala90Val	Long	NA	NA	Youngest	NA	NA
Ala5Val	Short	NA	NA	NA	NA	NA
Ala5Thr	Short	NA	NA	NA	NA	NA
Ala5Pro	Short	NA	NA	NA	NA	NA
Pro67Ser	NA	Greatly reduced	NA	NA	NA	NA
Asp77Tyr	NA	Greatly reduced	NA	NA	NA	NA
Asp91Ala	NA	Greatly reduced	Heterozygous	NA	NA	NA
Ser106Leu	NA	Greatly reduced	NA	NA	NA	NA
Ile114Thr	NA	Greatly reduced	NA	Oldest	83 y	NA
Thr138Arg	NA	Greatly reduced	NA	NA	NA	NA
Val119insPhe	NA	NA	NA	Oldest	83 y	NA
Val119insLeu	NA	NA	NA	Oldest	83 y	NA
Val119insGln	NA	NA	NA	Oldest	83 y	NA
Leu105Phe	NA	NA	NA	Youngest	6 y	NA
Leu85Phe	NA	NA	NA	Youngest	13 y	Normal
His72Tyr	NA	NA	NA	Youngest	19 y	NA
Glu41Gly	NA	NA	NA	NA	NA	NA
Asp110Thr	NA	NA	NA	NA	NA	Normal
Glu134Ala	NA	NA	NA	NA	NA	Normal
Gly86Arg	NA	NA	NA	NA	NA	No
Cys112Tyr	NA	NA	NA	NA	NA	No

### Sheet: Hoja1
ID	cDNA (NM_000454.5)	Penetrance	Progression	Survival	Reference
H46R	c.140A>G	Alta	Lenta	>10 años	https://www.ncbi.nlm.nih.gov/clinvar/RCV000015886/
N86S	c.257A>G	Alta	Lenta	>10 años	https://www.neurology.org/doi/pdf/10.1212/NXG.0000000000200196
N66S	c.197A>G	Alta	Lenta	>11 años	https://neurologyopen.bmj.com/content/5/Suppl_1/A17.2
G38R	c.112G>A	Alta	Lenta	>10 años	https://onlinelibrary.wiley.com/doi/10.1111/ene.15661
E22G		Alta	Lenta	>10 años	https://onlinelibrary.wiley.com/doi/10.1111/ene.15661
D91A	c.272A>C	Variable (Homocigotos: alta penetrancia; heterocigotos: baja penetrancia)	Lenta	>10 años	https://www.ncbi.nlm.nih.gov/clinvar/variation/14766/
Ile152Thr	c.455T>C	Alta	Lenta	>10 años	ClinVar; Wiesenfarth 2024; Benatar 2025
Ile150Thr	c.449T>C	Alta	Lenta	>10 años	ClinVar; Wiesenfarth 2024; Benatar 2025
A4V	c.14C>T	Alta	Rápida	<3 años	https://www.ncbi.nlm.nih.gov/clinvar/variation/14764/
A4T	c.13G>A	Alta	Rápida	<3 años	https://clinvarminer.genetics.utah.edu
C6F	c.17G>T	Alta	Rápida	<3 años	https://clinvarminer.genetics.utah.edu
C6G	c.19T>G	Alta	Rápida	<3 años	https://www.neurology.org/doi/pdf/10.1212/NXG.0000000000200196
L39V	c.115C>G	Alta	Rápida	<3 años	https://link.springer.com/article/10.1007/s00415-023-11963-0
G41S	c.121G>A	Alta	Rápida	<3 años	https://clinvarminer.genetics.utah.edu
G42S	c.124G>A	Alta	Rápida	<3 años	https://link.springer.com/article/10.1007/s00415-023-11963-0
G73S	c.217G>A	Alta	Rápida	<3 años	https://link.springer.com/article/10.1007/s00415-023-11963-0
D91N	c.271G>A	Alta	Rápida	<3 años	https://link.springer.com/article/10.1007/s00415-023-11963-0
G85R	c.253G>C	Alta	Rápida	<3 años	https://clinvarminer.genetics.utah.edu
G85S	c.253G>A	Alta	Rápida	<3 años	https://clinvarminer.genetics.utah.edu
G93A	c.278G>C	Alta	Rápida	<3 años	https://clinvarminer.genetics.utah.edu
H43R	c.128A>G	Alta	Rápida	<3 años	https://neurologyopen.bmj.com/content/5/Suppl_1/A17.2
L84V	c.250C>G	Alta	Rápida	<3 años	https://www.neurology.org/doi/pdf/10.1212/NXG.0000000000200196
D101G		Alta	Rápida	<3 años	ClinVar RCV003518824; Ayers 2014 J Neurochem
D101N	c.304G>A (p.Asp102Asn)	Alta	Rápida	<3 años	Ayers 2014 J Neurochem
C146R	c.436T>C	Alta	Rápida	<3 años	https://www.neurology.org/doi/pdf/10.1212/NXG.0000000000200196
V149A	c.446T>C	Alta	Rápida	<3 años	https://www.neurology.org/doi/pdfdirect/10.1212/NXG.0000000000200217
L106F	c.316C>T	Alta	Rápida	<3 años	https://clinvarminer.genetics.utah.edu
L106V	c.316C>G	Alta	Rápida	<3 años	https://clinvarminer.genetics.utah.edu
L38V	c.112C>G	Alta	Rápida	<3 años	https://clinvarminer.genetics.utah.edu
R115G	c.343C>G	Alta	Rápida	<3 años	https://clinvarminer.genetics.utah.edu
R116G	c.346C>G (p.Arg116Gly)	Alta	Rápida	<3 años	J Neurol 2024 Wiesenfarth et al.; ClinVar RCV002290508
V148G	c.443T>G	Alta	Rápida	<3 años	https://clinvarminer.genetics.utah.edu
Leu107Val	c.319C>G	Alta	Rápida	<3 años	ClinVar; Wiesenfarth 2024; Benatar 2025
Val15Gly	c.44T>G	Alta	Rápida	<3 años	ClinVar; Wiesenfarth 2024; Benatar 2025
Val120Leu		Baja	Lenta	>10 años	https://onlinelibrary.wiley.com/doi/10.1111/ene.15661

### Sheet: Hoja2
Variant	ID	N	Number of families	ACMG classification	ALS type	Inheritance pattern	Penetrance
p.Gly38Arg	G37R	58	34 (58.62%)	Pathogenic	fALS	AD	High
p.Glu22Gly	E21G	11	6 (54.55%)	Likely pathogenic	fALS	AD	High
p.Asn140His	N139H	10	7 (70%)	Likely pathogenic	fALS and sALS	AD	Incomplete
p.Val120Leu	V119L	10	10 (100%)	Pathogenic	sALS and fALS	AD	Incomplete
p.Asp91Ala	D90A	5	3 (60%)	Pathogenic	fALS and sALS	AD (2) and AR (3)	Incomplete/High
p.Asp77Val	D76V	4	3 (75%)	Likely pathogenic	fALS	AD	High
p.Gln23Leu	Q22L	4	3 (75%)	Likely pathogenic	fALS	AD	High
p.Ile150Thr	I149T	4	2 (50%)	Pathogenic	fALS	AD	Incomplete
p.Leu107Val	L106V	4	3 (75%)	Likely pathogenic	fALS	AD	High
p.Asn66Ser	N65S	3	3 (100%)	Pathogenic	fALS and sALS	AD	Incomplete
p.Glu134Ala	E133A	3	1 (33.33%)	Likely pathogenic	fALS	AD	NA
p.Leu85Phe	L84F	3	2 (66.67%)	Pathogenic	fALS	AD	High
p.Ser106Leu	S105L	3	2 (66.67%)	Likely pathogenic	fALS and sALS	AD	Incomplete
p.Gly94Ser	G93S	2	2 (100%)	Pathogenic	fALS	AD	Incomplete
p.Ile113Met	I112M	2	1 (50%)	Pathogenic	fALS	AD	High
p.Ile114Thr	I113T	2	2 (100%)	Pathogenic	fALS	AD	Incomplete
p.Ile152Thr	I151T	2	1 (50%)	Pathogenic	fALS	AD	High
p.Leu118Val	L117V	2	1 (50%)	Likely pathogenic	fALS	AD	Incomplete
p.Leu145Phe	L144F	2	2 (100%)	Pathogenic	fALS and sALS	AD	Incomplete
p.Arg144Pro	R143P	1	1 (100%)	Likely pathogenic	sALS	AD	Incomplete
p.Glu134del	E133d	1	1 (100%)	Likely pathogenic	sALS	AD	Incomplete
p.Glu41Asp	E40D	1	1 (100%)	Likely pathogenic	sALS	AD	Incomplete
p.His49Arg	H48R	1	1 (100%)	Likely pathogenic	sALS	AD	Incomplete
p.Ile113Thr	I112T	1	1 (100%)	Pathogenic	fALS	AD	High
p.Leu107_Ser108delinsPro		1	1 (100%)	Likely pathogenic	fALS	AD	High
p.Leu127SerfsTer7		1	1 (100%)	Pathogenic	fALS	AD	High
p.Lys4Glu	K3E	1	1 (100%)	Likely pathogenic	sALS	AD	Incomplete
p.Val15Gly	V14G	1	1 (100%)	Likely pathogenic	fALS	AD	Incomplete
p.Val6Met	V5M	1	1 (100%)	Likely pathogenic	sALS	AD	Incomplete
